# Phage administration with repeated intravenous doses leads to faster phage clearance in mammalian hosts

**DOI:** 10.1101/2023.03.10.532150

**Authors:** Xin Tan, Kai Chen, Zhihuan Jiang, Ziqiang Liu, Siyun Wang, Yong Ying, Jieqiong Zhang, Shengjian Yuan, Zhipeng Huang, Ruyue Gao, Min Zhao, Aoting Weng, Yongqing Yang, Huilong Luo, Daizhou Zhang, Yingfei Ma

## Abstract

**Objectives:** Phage therapy has shown a great promise for the treatment of multidrug-resistant bacterial infections. However, the lack of a thorough and organized understanding of phage-body interactions has limited its clinical application.

**Methods:** Here, we administered different purified phages (*Salmonella* phage SE_SZW1, *Acinetobacter* phage AB_SZ6, and *Pseudomonas* phage PA_LZ7) intravenously to healthy animals (rats and monkeys) to evaluate the phage-induced host responses and phage pharmacokinetics (PK) with different intravenous (IV) doses in healthy animals. The plasma and the organs were sampled after different IV doses to determine the phage biodistribution, the phage-induced cytokines, and antibodies. The potential side effects of phages on animals were assessed.

**Results:** A non-compartment model revealed that the plasma phage titer gradually decreased over time following a single dose. Repeated doses caused that the plasma phage titer at 5 minutes dropped 2-3 Log_10_ compared to the first dose regardless of phage types in rats. Host innate immune responses were activated including the upregulated expression (>10-fold) of TNF-*α* and splenic enlargement following repeated doses. Phage-specific neutralization antibodies in animals receiving phages were detected. Similar results were obtained from monkeys.

**Conclusions:** The mammalian bodies were well-tolerant to the administered phages. The animal responses to the phages and the phage biodistribution profiles could have a significant impact on the efficacy of phage therapy.
