## Supplementary material for "Phage administration with repeated intravenous doses leads to faster phage clearance in mammalian hosts": sup: Table S4 Tolerance study of phage SE_SZW1 following repeated IV doses in rats.xlsx

### Sheet: S4-1
	Table S4-1 Effect of phage SE_SZW1 administration for rats on body mass of all tested groups during the experimental period.
					Phages	SLP_SZW1
					Days	Control	LD	HD
					-1	214.10±1.64	213.72±1.53	213.72±1.71
					4	221.81±6.28	223.30±3.49	223.30±4.82
					7	228.74±8.64	222.58±10.68	222.58±7.08
					14	237.36±10.33	236.48±11.58	236.48±14.10
					21	233.50±14.38	237.84±12.13	237.84±21.77
							Data are presented as meanswith sd (standard deviation) (n = 5), unit: g.

### Sheet: S4-2
	Table S4-2 Effect of relative organ weight for rats exposed to phage SE_SZW1 for 7 days and following 14 days of recovery
			Day 7			Day 21
		Organs	Control	LD	HD	Control	LD	HD
		Heart	0.31±0.02	0.31±0.02	0.29±0.01	0.31±0.02	0.30±0.03	0.32±0.02
		Liver	3.16±0.09	3.29±0.15	3.41±0.26	3.15±0.24	3.03±0.13	3.08±0.26
		Spleen	0.26±0.02	0.30±0.01	0.45±0.06a	0.30±0.05	0.29±0.03	0.32±0.03
		Kidney	0.80±0.08	0.80±0.08	0.84±0.02	0.75±0.06	0.77±0.07	0.77±0.05
		Thymus	2.02±0.27	1.72±0.13	2.22±0.26	1.79±0.28	1.53±0.40	1.85±0.19
		Brain	0.82±0.02	0.79±0.06	0.80±0.03	0.74±0.06	0.75±0.06	0.75±0.05
	Relative organ weight was calculated as (organ weight (g)/body weight of animal on sacrifice day (g)) × 100.
	Data are presented as the means with sd (n = 5); One-way ANOVA followed by Bonferroni’s multiple comparison test. a p <0.05.

### Sheet: S4-3
		Table S4-3 Effect of hematologic values for rats exposed to phage SE_SZW1 for 7 days and following 14 days of recovery
					Day 7			Day 21
			Parameter	Control	LD	HD	Control	LD	HD
			WBC(109/L)	4.05±1.17	4.02±0.67	5.27±1.37	4.38±1.42	4.34±1.15	4.82±0.32
			RBC(1012/L)	6.87±0.05	6.48±0.10 a	6.42±0.37 a	7.03±0.33	6.97±0.19	7.25±0.32
			HGB(g/L)	134.40±2.61	126.00±4.36 a	123.40±6.54 b	133±6	133±6	139±8
			PLT(109/L)	1137.20±99.29	1138.20±109.01	1253.60±142.29	1177±161	1131±64	1100±98
			HCT(%)	36.14±0.48	33.94±1.06 a	33.66±1.53 b	35.88±1.13	35.60±1.45	37.52±1.35
			MCV(fL)	52.64±0.86	52.38±1.44	52.50±1.17	51.04±1.55	51.06±1.42	51.80±1.06
			MCH(pg)	19.58±0.31	19.42±0.53	19.24±0.32	18.94±0.29	19.04±0.71	19.20±0.52
			MCHC(g/L)	372.00±5.29	371.20±4.27	366.20±3.49	371.20±8.84	373.00±4.06	371.00±7.97
			NEU(%)	15.48±5.72	14.12±5.50	13.96±9.08	17.42±5.25	12.74±3.03	11.10±3.73
			LYM(%)	79.40±6.39	80.42±6.03	80.48±9.75	77.12±7.11	82.66±2.25	84.00±3.85
			MON(%)	3.92±0.91	3.34±0.90	4.08±0.91	3.36±0.31	2.74±1.17	3.40±0.62
			EOS(%)	1.20±0.25	2.12±0.70 a	1.48±0.32	2.10±2.54	1.86±1.23	1.50±0.53
			NEU(109/L)	0.64±0.34	0.55±0.15	0.75±0.53	0.80±0.51	0.54±0.12	0.54±0.18
			LYM(109/L)	3.20±0.95	3.26±0.74	4.23±1.07	3.31±0.76	3.61±1.07	4.05±0.33
			MON(109/L)	0.16±0.06	0.13±0.03	0.22±0.09	0.15±0.04	0.12±0.05	0.16±0.03
			EOS(109/L)	0.05±0.01	0.08±0.02 a	0.08±0.01	0.12±0.19	0.08±0.05	0.07±0.02
			RET(1012/L)	0.32±0.02	0.26±0.02 a	0.32±0.04	0.30±0.05	0.25±0.02	0.30±0.02
			RET(%)	4.68±0.30	3.97±0.32 a	5.02±0.68	4.24±0.78	3.64±0.29	4.11±0.45
						Data are presented as means with sd (n = 5, a p <0.05, b p <0.01)

### Sheet: S4-4
		Table S4-4 Effect of serum biochemical parameters for rats exposed to phage SE_SZW1 for 7 days and following 14 days of recovery
						Day 7			Day 21
				Parameter	Control	LD	HD	Control	LD	HD
				ALT(U/L)	53.54±18.03	49.02±10.86	42.52±8.74	49.06±12.35	44.70±8.71	53.34±6.29
				AST(U/L)	109.18±31.03	96.72±44.46	75.06±13.53	84.56±19.01	77.02±26.86	78.40±30.39
				TP(g/L)	53.32±2.80	56.09±1.76	54.83±1.90	59.43±4.06	60.69±2.61	58.49±2.60
				ALB(g/L)	27.98±1.01	28.54±0.69	27.00±0.56	29.86±2.47	30.68±1.42	29.62±0.95
				TBIL(μmoL/L)	1.10±0.13	1.07±0.10	1.17±0.62	1.14±0.32	1.25±0.47	1.41±0.27
				ALP(U/L)	91.12±31.19	124.60±43.63	115.80±33.77	106.88±32.30	104.70±35.09	105.04±17.53
				GLU(mmoL/L)	10.50±2.25	10.40±1.52	8.69±0.98	11.71±3.78	11.50±3.82	10.13±2.47
				Urea(mmoL/L)	6.52±1.27	5.93±1.23	7.27±1.97	6.31±1.08	6.45±0.76	7.54±1.01
				CREA(μmoL/L)	22.14±3.52	21.32±3.66	22.86±4.65	23.86±2.51	23.76±2.75	23.66±3.52
				TC(mmoL/L)	1.99±0.40	1.96±0.27	1.79±0.31	2.28±0.33	2.23±0.34	2.03±0.19
				TG(mmoL/L)	0.44±0.09	0.51±0.12	0.45±0.09	0.41±0.10	0.56±0.23	0.42±0.18
				CK(U/L)	546.70±365.63	427.72±274.55	412.54±224.53	348.78±254.05	435.28±418.31	475.52±438.37
				K+(mmoL/L)	4.84±0.15	4.70±0.10	4.89±0.30	4.64±0.17	4.58±0.15	4.57±0.14
				Na+(mmoL/L)	147.80±1.48	148.00±0.71	147.40±1.82	144.40±2.07	144.80±1.30	145.00±1.00
				Cl-(mmoL/L)	111.00±1.58	110.60±1.67	111.20±3.11	105.80±2.17	105.20±2.68	105.60±1.95
				GLOB	25.34±1.95	27.58±1.29	27.82±1.62	29.56±1.84	30.00±1.21	28.88±1.74
				A/G	1.11±0.06	1.04±0.04	0.97±0.05 b	1.01±0.05	1.02±0.01	1.03±0.04
				Data are presented as means with sd (n = 5, b p <0.01)

### Sheet: S4-5
		Table S4-5 Effect of immunological parameters for rats exposed to phage SE_SZW1 for 7 days and following 14 days of recovery
						Day 7			Day 21
				Parameter	Control	LD	HD	Control	LD	HD
				IgG(mg/mL)	1.62±0.29	1.76±0.17	2.04±0.36a	1.78±0.08	1.78±0.10	1.85±0.09
				IgM(μg/mL)	191.90±61.50	170.95±52.44	179.63±40.07	184.03±36.06	189.90±53.82	182.15±41.15
				IgA(μg/mL)	41.48±8.50	42.65±6.23	40.28±4.30	48.46±6.54	45.00±3.21	43.16±5.05
				C3(μg/mL)	119.39±9.09	121.18±13.39	120.37±10.76	126.01±18.21	109.93±12.11	116.13±8.80
				C4(μg/mL)	32.34±6.62	33.56±4.71	31.34±2.06	37.20±4.67	34.51±1.86	33.23±3.39
				CD3+ (%)	79.06±9.32	80.72±5.68	78.74±7.46	74.46±9.37	72.85±5.65	75.65±9.80
				CD4+ (%)	59.81±5.62	59.72±5.13	58.26±3.85	48.89±5.01	50.67±3.67	50.32±5.94
				CD8+ (%)	32.66±4.57	32.92±4.95	35.48±6.74	35.69±7.40	37.84±5.26	33.59±3.41
				CD4+/CD8+	1.87±0.39	1.85±0.31	1.71±0.43	1.43±0.43	1.36±0.20	1.51±0.18
				CD45RA+ (%)	2.66±0.82	2.70±0.25	2.37±0.55	2.23±1.22	2.10±0.51	2.45±0.38
				CD161+ (%)	2.86±0.80	2.17±0.81	2.73±1.09	2.51±1.31	2.55±1.50	1.93±0.97
			Data are presented as means with sd (n = 5, a p <0.01).

### Sheet: S4-6
		Table S4-6 Effect of blood coagulation parameters for rats exposed to phage SE_SZW1 for 7 days and following 14 days of recovery
						Day 7			Day 21
				Parameter	Control	LD	HD	Control	LD	HD
				PT(s)	8.48±0.20	7.98±0.16 b	8.32±0.08	8.36±0.24	8.42±0.04	8.54±0.17
				APTT(s)	12.54±1.48	11.82±1.05	10.60±1.01b	12.82±1.81	10.76±1.61	12.68±1.52
				FIB(g/L)	1.51±0.09	1.65±0.07	1.88±0.17 a	1.70±0.21	1.57±0.07	1.50±0.03
							Data are presented as means with sd (n = 5, a p <0.05, b p <0.01).

### Sheet: S4-7
			Table S4-7 Effect of food consumption for rats exposed to phage SE_SZW1 for 7 days
			Days	Control	LD	HD
			1	3.34±0.05	3.37±0.05a	3.03±0.03
			6	3.6±0.14	3.49±0.05	3.36±0.38
					Data are presented as means with sd (n = 5，a p <0.05), unit: g/rat/day.
