## Supplementary material for "Phage administration with repeated intravenous doses leads to faster phage clearance in mammalian hosts": sup: Table S5 Tolerance study of phage AB_SZ6 following repeated IV doses in rats.xlsx

### Sheet: S5-1
	Table S5-1 Effect of phage AB_SZ6 administration of rats on body mass of all tested groups during the experimental period.
					Phages	AB_SZ6
					Days	Control	LD	HD
					-1	201.07±5.49	200.81±5.16	201.44±4.69
					4	209.05±5.22	209.34±8.09	208.88±5.68
					7	216.74±8.38	220.39±11.09	216.98±5.78
					14	234.74±7.02	241.86±19.11	238.68±14.25
					21	229.56±6.02	241.7±16.77	225.68±14.30
			Data are presented as means with sd (n = 5), unit: g.

### Sheet: S5-2
	Table S5-2 Effect of relative organ weight for rats exposed to phageAB_SZ6 for 7 days and following 14 days of recovery
				Day 7			Day 21
			Organs	Control	LD	HD	Control	LD	HD
			Heart	0.34±0.02	0.33±0.03	0.34±0.03	0.33±0.03	0.34±0.04	0.31±0.03
			Liver	3.29±0.3	3.29±0.25	3.48±0.2	2.97±0.26	3.26±0.28	3.04±0.14
			Spleen	0.3±0.04	0.33±0.04	0.4±0.06a	0.28±0.04	0.28±0.06	0.32±0.02
			Kidney	0.85±0.07	0.87±0.04	0.86±0.05	0.77±0.03	0.78±0.05	0.77±0.04
			Thymus	2.3±0.26	1.75±0.67	2.27±0.37	2.02±0.67	2.03±0.35	1.72±0.26
			Brain	0.82±0.03	0.8±0.05	0.84±0.05	0.74±0.05	0.78±0.04	0.76±0.04
		Relative organ weight was calculated as (organ weight (g)/body weight of animal on sacrifice day (g)) × 100.
		Data are presented as the means with sd (n = 5); One-way ANOVA followed by Bonferroni’s multiple comparison test. a p <0.05.

### Sheet: S5-3
		Table S5-3 Effect of hematologic values for rats exposed to phage AB_SZ6 for 7 days and following 14 days of recovery
						Day 7			Day 21
				Parameter	Control	LD	HD	Control	LD	HD
				WBC(109/L)	3.8±0.97	5.32±1.44	4.37±0.87	3.47±1.26	4.75±1.01	3.26±0.55
				RBC(1012/L)	6.63±0.47	6.73±0.43	6.39±0.5	7.34±0.34	7.01±0.22b	7.25±0.22
				HGB(g/L)	133.2±8.67	135.4±8.65	128.8±7.05	142.4±6.02	136.8±6.3	140.6±2.7
				PLT(109/L)	1295.4±79.38	1152.8±67.75a	1206.6±76.49	1153.6±134.9	1121.2±109.55	1185.2±120.03
				HCT(%)	35.94±2.15	35.84±2.1	34.74±1.46	37.74±0.9	36.76±1.25	37.64±0.98
				MCV(fL)	54.26±1.34	53.24±1.13	54.48±2.33	51.4±1.2	52.46±1.08	51.96±0.44
				MCH(pg)	20.1±0.46	20.12±0.63	20.18±0.52	19.4±0.16	19.5±0.51	19.42±0.36
				MCHC(g/L)	370.4±4.88	377.8±10.13	370.8±6.72	377.4±7.64	372±9.54	373.6±5.55
				NEU(%)	18.64±7.72	22.8±5.7	21.12±8.6	26.7±9.46	17.18±4.19	18.28±4.9
				LYM(%)	75.22±8.85	71.28±6.18	73.7±7.73	68.68±8.98	78.06±3.47	77.6±5.74
				MON(%)	4.52±1.53	4.24±0.76	3.78±1.25	3.58±0.61	3.72±1.38	2.82±0.67
				EOS(%)	1.62±0.7	1.68±1.27	1.4±0.6	1.04±0.35	1.04±0.24	1.3±1.12
				NEU(109/L)	0.74±0.45	1.16±0.19	0.92±0.44	0.99±0.65	0.84±0.34	0.59±0.14
				LYM(109/L)	2.82±0.63	3.85±1.32	3.23±0.78	2.33±0.73	3.7±0.75b	2.54±0.54
				MON(109/L)	0.18±0.08	0.23±0.06	0.16±0.04	0.12±0.04	0.17±0.05	0.09±0.03
				EOS(109/L)	0.06±0.04	0.09±0.07	0.06±0.03	0.03±0.01	0.05±0.01	0.04±0.03
				RET(1012/L)	0.4±0.12	0.34±0.06	0.34±0.05	0.28±0.06	0.3±0.05	0.31±0.07
				RET(%)	6.09±2.19	5.13±1.1	5.44±1.11	3.77±0.87	4.27±0.81	4.32±0.83
					Data are presented as means with sd (n = 5, a p <0.05, b p <0.01)

### Sheet: S5-4
		Table S5-4 Effect of serum biochemical parameters for rats exposed to phage AB_SZ6 for 7 days and following 14 days of recovery
						Day 7			Day 21
				Parameter	Control	LD	HD	Control	LD	HD
				ALT(U/L)	42.68±10.63	47.66±13.99	42.06±7.12	48.08±9.9	53.32±18	40.8±9
				AST(U/L)	109.66±29.29	97.84±27.8	96.72±26.52	113.9±28.74	96.1±11.63	88.5±26.21
				TP(g/L)	56.41±1.8	57.55±1.03	55.71±1.47	61.53±1.15	59.7±4.05	60.7±2.41
				ALB(g/L)	26.78±0.73	26.66±0.78	25.68±0.82	29.7±0.91	29.6±2.16	30.72±1.06
				TBIL(μmoL/L)	1.09±0.38	0.69±0.36	0.72±0.08	1.23±0.29	1.24±0.29	1.29±0.2
				ALP(U/L)	121.4±14.48	117.06±18.13	131.24±16.25	108.3±22.46	115.02±20.03	93.92±21.58
				GLU(mmoL/L)	7.51±0.75	8.07±0.38	8.41±1.15	6.93±0.26	9.3±2.72	10.22±3.1
				Urea(mmoL/L)	6.25±2.5	6.54±0.9	6.06±1.12	7.86±0.94	6.69±1.39	5.18±1.54a
				CREA(μmoL/L)	25.16±3.33	23.8±2.6	22.92±1.23	28.58±2.14	26.72±4.69	25.06±3.7
				TC(mmoL/L)	2.01±0.22	2.33±0.29	1.98±0.46	2.07±0.2	2.16±0.33	2.4±0.51
				TG(mmoL/L)	0.44±0.12	0.43±0.06	0.51±0.04	0.47±0.08	0.52±0.14	0.45±0.06
				CK(U/L)	769.08±423.17	667.24±382.16	682.62±328.92	874.58±449.07	622.46±218.54	513.78±360.07
				K+(mmoL/L)	4.98±0.34	4.67±0.28	4.74±0.17	4.82±0.28	4.73±0.16	4.55±0.12
				Na+(mmoL/L)	145±1.41	145±1.41	145.4±1.52	145.2±0.84	145.6±1.14	146.2±1.3
				Cl-(mmoL/L)	106.4±2.51	107±1.22	106.6±1.95	108±2	108±2	109.2±2.59
				GLOB	29.66±1.15	30.88±1.23	30.02±1.08	31.84±0.38	30.12±1.9	29.98±1.56
				A/G	0.91±0.02	0.86±0.05	0.86±0.04	0.93±0.03	0.98±0.02	1.03±0.04c
				Data are presented as means with sd (n = 5, a p <0.05 ,b p <0.01)

### Sheet: S5-5
		Table S5-5 Effect of immunological parameters for rats exposed to phageAB_SZ6 for 7 days and following 14 days of recovery
						Day 7			Day 21
				Parameter	Control	LD	HD	Control	LD	HD
				IgG(mg/mL)	1.24±0.23	1.43±0.26	1.31±0.22	1.42±0.4	1.3±0.14	1.59±0.27a
				IgM(μg/mL)	163.67±20.47	177.71±37.95	205.05±41.76	212.25±54.68	148.74±38	201.26±50.47
				IgA(μg/mL)	42.08±6.67	45.28±5.59	43.61±6.59	52.35±7.92	41.04±6.48	47.8±6.19
				C3(μg/mL)	111.13±9.34	106.69±14.42	109.56±21.45	122.37±19.15	118.77±6.78	117.03±18.69
				C4(μg/mL)	32.99±2.87	31.99±4.45	32.62±6.17	36.46±5.31	35.42±1.85	34.87±5.5
				CD3+ (%)	76.49±8.34	76.4±7.94	74.6±13.93	61.46±10.69	59.06±9.15	61.79±11.27
				CD4+ (%)	52.55±6.78	51.5±4.95	51.35±4.86	52.87±3.51	49.97±3.3	49.87±4.09
				CD8+ (%)	38.29±5.5	36.06±5.34	35.9±4.81	38.1±2.23	41.74±4.02	40.04±2.19
				CD4+/CD8+	1.41±0.37	1.44±0.13	1.44±0.16	1.39±0.13	1.21±0.19	1.25±0.09
				CD45RA+ (%)	6.51±2.24	5.29±1.82	5.01±1.07	2.22±0.93	2.81±1.58	2.63±2.03
				CD161+ (%)	3.13±0.5	3.33±1.08	3.67±1.29	1.38±1.08	2.55±0.83	4.55±4.13
			Data are presented as means with sd (n = 5, a p <0.05).

### Sheet: S5-6
		Table S5-6 Effect of blood coagulation parameters for rats exposed to phage SLP for 7 days and following 14 days of recovery
						Day 7			Day 21
				Parameter	Control	LD	HD	Control	LD	HD
				PT(s)	8.24±0.11	8.14±0.23	8.24±0.29	8.34±0.22	8.26±0.11	8.38±0.15
				APTT(s)	11.86±1.21	11.4±1.55	11.04±1.45	14.34±1.77	14±1.28	14.16±2.1
				FIB(g/L)	1.82±0.1	1.95±0.18	2.2±0.13b	1.58±0.16	1.56±0.15	1.49±0.08
					Data are presented as means with sd (standard deviation) (n = 5, b p <0.01).

### Sheet: S5-7
				Table S5-7 Effect of food consumption for rats exposed to phage AB_SZ6 for 7 days
						Days	Control	LD	HD
						1	4.27±0.63	3.89±0.07	3.79±0.11
						6	3.96±0.54	3.55±0.06	3.48±0.14
						Data are presented as means with sd (n = 5), unit: g/rat/day.
