## Supplementary material for "Phage administration with repeated intravenous doses leads to faster phage clearance in mammalian hosts": sup: Table S6 Tolerance study of phage PA_LZ7 following repeated IV doses in rats.xlsx

### Sheet: S6-1
	Table S6-1 Effect of phage PA_LZ7 administration of rats on body mass of all tested groups during the experimental period.
			Female			Male
		Days	Control	LD	HD	Control	LD	HD
		-1	203.72±8.72	203.48±7.72	204.18±6.69	252.33±7.58	250.73±7.17	252.27±6.76
		4	212.82±8.31	212.37±6.32	211.43±7.02	268.37±7.81	266.18±8.66	267.45±10.19
		7	223.92±11.56	225.08±9.61	222.8±6.1	287.93±11.42	289.27±11.02	285.52±10.56
		14	253.07±14.95	249.3±2.58	244.33±4.91	336.77±10.05	329.27±13.92	325.93±3.4
		21	271.5±12.91	268.73±7.15	263.3±3.42	365.97±15.5	361.57±17.02	354.73±12.17
			Data are presented as means with sd (n = 3), unit: g.

### Sheet: S6-2
	Table S6-2 Effect of relative organ weight for rats exposed to phagePA_LZ7 for 7 days and following 14 days of recovery
		D7						D21
	Organs	Female			Male			Female			Male
		Control	LD	HD	Control	LD	HD	Control	LD	HD	Control	LD	HD
	Heart	0.4±0.03	0.34±0.02	0.38±0.03	0.33±0.01	0.34±0.05	0.32±0.04	0.32±0.01	0.33±0.02	0.32±0.01	0.31±0	0.3±0.02	0.34±0.02
	Liver	3.45±0.16	3.28±0.08	3.36±0.05	2.93±0.2	3.01±0.11	3±0.14	3.23±0.15	3.2±0.2	3.21±0.4	3.01±0.15	3.11±0.19	3.2±0.18
	Spleen	0.3±0.01	0.36±0.04	0.44±0.06b	0.25±0.02	0.29±0.01	0.38±0.03b	0.26±0.01	0.31±0.02	0.37±0.06	0.26±0.02	0.27±0.01	0.28±0.01
	Kidney	0.83±0.05	0.87±0.04	0.88±0.04	0.84±0.04	0.82±0.06	0.83±0.06	0.79±0.03	0.77±0.05	0.77±0.05	0.85±0.03	0.83±0.05	0.83±0.03
	Thymus	2.05±0.14	2.38±0.37	2.44±0.24	1.77±0.35	2.02±0.12	1.79±0.18	1.75±0.15	2.32±0.09	2.36±0.29	1.79±0.11	1.72±0.2	1.93±0.21
	Brain	0.89±0.03	0.87±0.03	0.9±0.05	0.7±0.03	0.64±0.08	0.68±0.04	0.68±0.07	0.7±0.01	0.72±0.01	0.52±0.02	0.52±0.03	0.56±0.03
	Relative organ weight was calculated as (organ weight (g)/body weight of animal on sacrifice day (g)) × 100.
	Data are presented as the means with sd (n = 3); One-way ANOVA followed by Bonferroni’s multiple comparison test. bp <0.01.

### Sheet: S6-3
		Table S6-3 Effect of hematologic values for rats exposed to phage PA_LZ7 for 7 days and following 14 days of recovery
		D7						D21
	Parameter	Female			Male			Female			Male
		Control	LD	HD	Control	LD	HD	Control	LD	HD	Control	LD	HD
	WBC(109/L)	5.19±0.84	4.17±1.02	5±0.48	4.63±0.62	6.82±1.08	4.63±0.72	5.25±0.81	7.5±2.04	5.4±0.64	7.46±0.38	8.43±3.34	8.07±0.28
	RBC(1012/L)	7.07±0.36	6.95±0.57	6.41±0.17	7.28±0.34	7.16±0.07	7.12±0.32	7.18±0.08	6.89±0.35	6.93±0.27	7.39±0.12	7.17±0.02	7.91±0.29
	HGB(g/L)	140.33±2.36	139.33±7.13	129.33±3.3	143.33±4.92	143±2.83	140.33±5.79	141.33±2.87	134.67±6.13	136.67±5.79	142.67±2.05	135.33±0.47	148.33±8.01
	PLT(109/L)	910±611.1	1160±154.09	1264.67±254.62	1319.33±197.52	1306±109.73	1380.67±183.74	1150.33±162.67	937.67±56.95	1129±19.03	1076.67±84.78	1087±57.99	1368.33±91.57
	HCT(%)	37.5±0.86	37.2±1.63	35.03±0.48	38.47±1.23	38.9±0.28	38.2±0.93	37.6±0.67	36.03±1.23	36.63±1.03	38.03±0.53	36.3±0.08	39.47±1.83
	MCV(fL)	53.2±2.48	53.73±2.02	54.73±1.56	52.87±1.3	54.33±0.26	53.73±2.08	52.37±1.52	52.33±0.98	52.93±1.01	51.47±0.45	50.6±0.16	49.9±0.57a
	MCH(pg)	19.9±0.73	20.1±0.62	20.2±0.33	19.7±0.43	19.93±0.21	19.7±0.43	19.7±0.59	19.53±0.17	19.7±0.54	19.3±0.22	18.9±0.08	18.77±0.33
	MCHC(g/L)	374.33±4.92	374.33±2.62	369.33±7.41	372.33±0.94	367.33±4.71	367±8.64	376±6.53	373.67±4.78	372.67±5.73	375±0.82	373±2.16	375.67±3.68
	NEU(%)	8.1±1.78	13±3.31	11.53±7.3	11.57±1.27	11.6±1.91	8.5±2.16	9.13±1.14	9.37±2.72	8.3±2.79	18.1±5	18.2±6.26	19±3.82
	LYM(%)	86.7±2.24	78.7±6	84.1±9.54	84.03±1.03	83.4±1.93	86.43±3.51	86.4±1.16	86.7±3.14	87.1±3.18	77.17±4.82	77.57±6.54	76.1±3.87
	MON(%)	3.77±0.82	3.27±0.34	2.23±0.69	3.4±0.45	4.1±0.14	4±0.78	3.33±0.9	2.9±0.24	2.9±0.24	3.8±0.86	3.43±0.19	3.83±0.69
	EOS(%)	1.43±0.5	5.03±2.78	2.13±1.6	1±0.22	0.9±0.28	1.07±0.6	1.13±0.39	1.03±0.45	1.7±0.29	0.93±0.12	0.8±0.36	1.07±0.25
	NEU(109/L)	0.43±0.13	0.57±0.23	0.59±0.39	0.54±0.1	0.81±0.22	0.41±0.16	0.49±0.14	0.68±0.19	0.45±0.16	1.33±0.3	1.62±0.84	1.54±0.32
	LYM(109/L)	4.49±0.68	3.24±0.69	4.19±0.52	3.89±0.52	5.67±0.82a	3.97±0.48	4.53±0.66	6.54±1.89	4.7±0.6	5.77±0.65	6.45±2.46	6.14±0.37
	MON(109/L)	0.2±0.07	0.13±0.02	0.11±0.04	0.16±0.02	0.28±0.04	0.19±0.06	0.17±0.03	0.22±0.06	0.16±0.02	0.29±0.07	0.3±0.13	0.31±0.04
	EOS(109/L)	0.07±0.03	0.23±0.15	0.11±0.09	0.05±0.01	0.06±0.03	0.05±0.03	0.06±0.02	0.07±0.02	0.09±0.02	0.07±0.01	0.07±0.03	0.09±0.02
	RET(1012/L)	0.32±0.06	0.31±0.04	0.31±0.03	0.37±0.02	0.42±0.02	0.44±0.04	0.29±0.04	0.26±0.03	0.32±0.05	0.3±0.02	0.31±0.02	0.35±0.03
	RET(%)	4.61±0.91	4.59±0.92	4.79±0.48	5.09±0.28	5.93±0.4	6.2±0.78	4±0.48	3.84±0.61	4.61±0.84	4.09±0.22	4.27±0.3	4.44±0.27
					Data are presented as means with sd (n = 3, a p <0.05)

### Sheet: S6-4
		Table S6-4 Effect of serum biochemical parameters for rats exposed to phage PA_LZ7 for 7 days and following 14 days of recovery
		D7						D21
	Parameter	Female			Male			Female			Male
		Control	LD	HD	Control	LD	HD	Control	LD	HD	Control	LD	HD
	ALT(U/L)	33.97±6	32.57±6.67	27.7±1.24	57±0.43	52.17±10.38	45±2.62	37.13±6.38	32.27±1.48	35.57±4.54	47±7.55	42.2±0.62	46.3±5.73
	AST(U/L)	116.57±11.86	119.37±25.02	104.47±19.72	118.57±19.92	111.27±21.99	111.17±22.9	103.17±21.6	84.8±9.64	89.7±16.03	79.97±11.4	70±11.95	148.33±32.44
	TP(g/L)	58.8±1.49	58.17±1.93	58.1±0.93	56.13±0.38	55.93±1.93	58.2±1.96	61.63±1.35	58.17±1.13	57.77±2.16	57.77±2.38	55.67±1.07	59.17±1.62
	ALB(g/L)	28.9±0.7	27.43±1.03	27.43±0.21	26.4±0.08	25.6±0.62	26.53±0.59	29.77±0.62	28.7±0.65	27.1±0.29b	26.43±0.6	25.5±0.51	27.33±0.62
	TBIL(μmoL/L)	1.13±0.16	1.54±0.18	1.26±0.08	1.27±0.15	1.16±0.2	1.4±0.31	1.61±0.19	1.58±0.16	1.83±0.24	1.47±0.11	1.2±0.16	1.65±0.21
	ALP(U/L)	106.67±15.43	103.33±14.64	106.67±26.51	176.33±21.14	192.67±29.96	199±27.43	121±13.95	80.67±9.81	95.67±11.61	172.33±14.61	183.33±30.62	187±20.4
	GLU(mmoL/L)	7.31±0.79	7.79±0.91	6.78±0.45	8.02±1.32	7.5±1.28	8.07±0.39	9.18±0.91	8.93±0.44	9.44±0.94	7.76±0.37	10.14±0.7	8.87±0.32
	Urea(mmoL/L)	4.45±0.59	4.8±0.66	3.99±0.87	4.71±0.7	5.33±1.05	5.77±0.42	4.98±0.28	4.57±0.54	4.54±1.22	3.39±0.6	3.66±1.02	4.7±0.28
	CREA(μmoL/L)	23.67±3.88	26.77±4.05	23.7±1.04	20.87±1.24	22.9±1.5	22.33±2.04	22.4±3.02	24.1±1.14	25.57±1.65	20.43±1.56	20.43±2.15	24±2.73
	TC(mmoL/L)	1.89±0.31	1.78±0.11	1.8±0.11	1.67±0.07	2.12±0.15	1.89±0.34	2.16±0.4	2.01±0.19	2.07±0.06	2±0.31	1.7±0.11	1.52±0.31
	TG(mmoL/L)	0.45±0.02	0.63±0.23	0.35±0.09	0.54±0.09	0.67±0.11	0.52±0.02	0.7±0.13	0.65±0.07	0.61±0.12	0.81±0.09	0.96±0.16	0.68±0.19
	CK(U/L)	738.67±115.34	868.33±288.65	660±120.53	874±222.02	717.33±152.74	897±257.94	806±341.17	682±189.88	592±271.12	396.67±143.38	351±195.57	1332±500.53
	K+(mmoL/L)	4.67±0.09	4.73±0.12	4.63±0.12	5.03±0.21	4.93±0.12	4.87±0.05	4.7±0.08	4.7±0.14	4.63±0.09	4.9±0.22	4.83±0.29	5.13±0.05
	Na+(mmoL/L)	141.67±0.47	141±0.82	142.67±0.47	141.67±0.94	142.33±0.47	142.67±0.47	139.67±0.47	139.67±0.47	140.67±0.47	141.33±0.47	140.33±1.25	141.33±0.47
	Cl-(mmoL/L)	104±1.41	103.33±0.47	105.67±0.94	103±0.82	104.67±0.94	103.67±0.94	98.67±0.94	99.33±1.25	100±0	101±0	100.67±0.94	100.33±0.47
	GLOB	29.9±0.86	30.73±0.95	30.67±0.95	29.73±0.39	30.33±1.33	31.67±1.51	31.87±0.74	29.47±0.74	30.67±1.89	31.33±1.84	30.17±0.62	31.83±1.01
	A/G	0.97±0.02	0.89±0.01	0.9±0.03	0.89±0.01	0.84±0.02	0.84±0.03	0.94±0	0.98±0.03	0.88±0.05	0.85±0.03	0.84±0.01	0.86±0.01
				Data are presented as means with sd (n = 3,b p <0.01)

### Sheet: S6-5
	Table S6-5 Effect of immunological parameters for rats exposed to phagePA_LZ7 for 7 days and following 14 days of recovery
		D7						D21
	Parameter	Female			Male			Female			Male
		Control	LD	HD	Control	LD	HD	Control	LD	HD	Control	LD	HD
	IgG(μg/mL)	92.62±3.32	98.98±0.48	86.94±2.23	89.46±2.39	91.52±4.51	87.75±6.63	88.07±5.96	84.65±4.41	88.51±9.49	88.86±14.15	82.88±4.86	87.07±4.99
	IgM(μg/mL)	8.51±0.21	8.93±0.04	9.08±1.16	7.73±1.09	8.01±0.3	7.92±0.13	7.19±0.43	7.01±0.63	7.13±0.66	7.21±0.47	7.76±0.37	7.02±1.05
	IgA(μg/mL)	3.29±0.08	3.45±0.11	3.16±0.09	3.26±0.09	3.34±0.17	3.2±0.25	3.12±0.18	3.07±0.17	3.13±0.36	3.05±0.4	2.9±0.1	3.03±0.18
	C3(μg/mL)	223.01±6.46	241.24±7.1	240.44±43.81	228.08±41.95	233.12±15.54	229.98±2.16	168.55±12.06	179.46±6.06	187.79±6.03	193.33±10.63	217.73±7.92	186.63±37.04
	C4(μg/mL)	20.48±0.56	21.36±0.76	19.67±0.58	20.36±0.57	20.86±1.12	20.01±1.62	19.29±1.21	19.14±1.15	19.61±2.4	18.9±2.66	17.77±0.6	18.61±1.16
	CD3+ (%)	63.51±2.42	61.43±3.81	61.06±7.68	60.06±4.79	57.28±7.78	54.52±10.51	49.76±3.47	49.45±1.44	50.52±9.43	49.75±5.87	44.52±9.18	44.74±8.5
	CD4+ (%)	40.5±25.56	40.45±26.29	38.48±19.87	36.85±5.31	35.21±5.85	36.01±8.23	37.38±26.42	35.16±25.16	33.02±26.83	33.92±4.02	30.16±4.62	33.82±5.83
	CD8+ (%)	26.72±3.08	25.1±2.45	25.99±1.38	19.56±2.88	18.95±2.26	18.03±5.78	24.28±2.85	23.99±0.96	24.35±1.46	16.17±4.49	15.77±4.39	16.19±4.2
	CD4+/CD8+	2.05±29.16	2.12±26.51	1.88±28.19	1.68±9.64	1.62±8.71	2.05±9.28	2.41±29.42	2.25±28.83	1.83±25.54	1.92±9.63	1.7±9.49	2.06±8.35
	CD45RA+ (%)	46.52±8.19	47.58±3.84	46.78±3.98	66.33±2.87	65.63±2.83	64.01±9.88	48.08±7.31	49.85±3.79	50.05±2.95	69.68±2.8	69.05±3.37	69.21±7.45
	CD161+ (%)	7.61±5.63	7.19±3.41	4.52±2.09	4.28±1.19	8.01±1.32	8.48±4.19	8.06±5.74	7.54±2.5	5.22±0.75	4.58±1.05	7.66±2.31	8.96±4.95
	Data are presented as means with sd (n = 5).

### Sheet: S6-6
	Table S6-6 Effect of blood coagulation parameters for rats exposed to phage PA_LZ7 for 7 days and following 14 days of recovery
		D7						D21
	Parameter	Female			Male			Female			Male
		Control	LD	HD	Control	LD	HD	Control	LD	HD	Control	LD	HD
	PT(s)	14.87±0.25	15.4	15.05±0.35	15.95±0.15	15.77±0.12	16±0.64	15.03±0.34	15.43±0.68	15.67±0.33	15.33±0.39	15.57±0.05	15.33±0.33
	APTT(s)	11.2±0.5	11.9	9.65±1.85	12.8±0.2	11.37±0.63	11.53±1.36	11.23±0.76	11.37±0.52	12.43±1.49	12.6±1.13	12.4±0.5	12.1±0.36
	FIB(g/L)	2.12±0.05	2.38	2.45±0.01	2.21±0.02	2.58±0.12	2.7±0.14	2.2±0.1	1.94±0.13	2.1±0.2	2.21±0.06	2.25±0.16	2.27±0.08
					Data are presented as means with sd (n = 3, except in female group with 5*109 PFU/kg n=1).

### Sheet: S6-7
				Table S6-7 Effect of food consumption for rats exposed to phage PA_LZ7 for 7 days
						Days	Control	LD	HD
						1	4.27±0.63	3.89±0.07	3.79±0.11
						6	3.96±0.54	3.55±0.06	3.48±0.14
				Data are presented as means with sd (n = 5), unit: g/rat/day.
