## Supplementary material for "Phage administration with repeated intravenous doses leads to faster phage clearance in mammalian hosts": sup: Table S7 Tolerance study of phage SE_SZW1 following repeated IV doses in monkeys.xlsx

### Sheet: S7-0
		Table S7-0 Animal's age and administration dose of phage SE_SZW1 per animal
		Group	Label	Sex	Age (year)	Dose (PFU per animal)
		Control	1101	F	7.6	/
			1201	M	6.6	/
		RLD	2101	F	6.5	4.40*109
			2102	F	6.6	6.30*109
			2201	M	6.8	7.50*109
			2202	M	6.3	4.40*109
		LD	3101	F	6.9	1.95*1010
			3102	F	5.8	1.73*1010
			3103	F	7.3	1.55*1010
			3201	M	5.9	2.90*1010
			3202	M	6.2	2.85*1010
			3203	M	6.2	2.53*1010
		Note：/ no phage

### Sheet: S7-1
	Table S7-1 Effect of phage SE_SZW1 administration for monkeys on body mass of all tested groups during the experimental period
			Group	Label	Sex	D-1	D7	D14	D20
			Control	1101	F	3.25	3.3	3.2	3.3
				1201	M	5.3	5.35	5.6	5.65
			RLD	2101	F	4.4	4.4	4.45	/
				2102	F	6.3	6.3	6.3	/
				2201	M	7.5	7.3	7.6	/
				2202	M	7.6	7.5	7.6	/
			LD	3101	F	3.9	3.7	3.8	/
				3102	F	3.45	3.3	3.3	/
				3103	F	3.1	3.1	3.15	3.25
				3201	M	5.8	5.6	5.8	/
				3202	M	5.7	5.75	5.85	/
				3203	M	5.05	4.8	4.95	5.05
	Note：/ animal necropsy at D15; unit: kg

### Sheet: S7-2
	Table S7-2 Effect of relative organ weight formonkeys exposed to phage SE_SZW1 for 14 days and following 14 days of recovery
	Time	Group	Label	Sex	Heart	Liver	Spleen	Kidney	Thymus	Brain
	D15	RLD	2101	F	0.270345	1.79448	0.257241	0.246667	0.0498851	1.55287
			2102	F	0.318871	1.70145	0.0845161	0.297419	0.0487097	1.02903
			2201	M	0.304768	1.51682	0.193642	0.276291	0.0166887	0.972318
			2202	M	0.340654	1.81072	0.0864052	0.26719	0.0196078	1.13072
		LD	3101	F	0.2904	1.55067	0.150933	0.356533	0.0304	1.56987
			3102	F	0.309091	1.80424	0.201818	0.4	0.0318182	1.63
			3201	M	0.331858	1.49982	0.162655	0.326903	0.0219469	1.15327
			3202	M	0.2835	1.62833	0.0663333	0.266833	0.0338333	1.26183
	D29	Control	1101	F	0.318462	1.70154	0.101846	0.389231	0.0455385	1.96246
			1201	M	0.251858	2.03752	0.116283	0.46	0.0281416	1.35097
		LD	3103	F	0.325079	1.98921	0.213651	0.383492	0.0473016	1.85968
			3203	M	0.303529	1.52216	0.150196	0.272353	0.0160784	1.44333
	Note: Relative organ weight was calculated as (organ weight (g)/body weight of animal on sacrifice day (g)) × 100.

### Sheet: S7-3
		Table S7-3 Effect of hematologic values for monkeys exposed to phage SE_SZW1 for 14 days and following 14 days of recovery
Group	Time	Label	Sex	WBC	RBC	HGB	PLT	HCT	MCV	MCH	MCHC	NEU%	LYM%	MON%	EOS%	BAS%	NEU	LYM	MON	EOS	BAS	RET	RET%
				109/L	1012/L	g/L	109/L	%	fL	pg	g/L	%	%	%	%	%	109/L	109/L	109/L	109/L	109/L	1012/L	%
Control	D-5	1101	F	6.68	5.36	100	330	34.4	64.2	18.7	291	44.7	43.4	9.4	2.5	0	2.98	2.9	0.63	0.17	0	0.0788	1.47
	D-1			4.61	4.67	86	361	30.1	64.5	18.4	286	32.1	51	13.4	3.5	0	1.48	2.35	0.62	0.16	0	0.0486	1.04
	D7			4.19	4.32	80	500	28.2	65.3	18.5	284	34.9	44.4	17.4	3.3	0	1.46	1.86	0.73	0.14	0	0.2557	5.92
	D15			3.1	4.03	71	521	25.3	62.8	17.6	281	27.8	54.5	14.2	3.2	0.3	0.86	1.69	0.44	0.1	0.01	0.1987	4.93
	D29			4.73	4.65	76	564	27.7	59.6	16.3	274	39.2	45	13.1	2.7	0	1.85	2.13	0.62	0.13	0	0.1274	2.74
	D-5	1201	M	8.32	5.11	121	389	39.3	76.9	23.7	308	35	42.9	9.5	12.6	0	2.91	3.57	0.79	1.05	0	0.1088	2.13
	D-1			8.65	4.7	111	372	36.6	77.9	23.6	303	65.2	22.1	9.5	3.2	0	5.64	1.91	0.82	0.28	0	0.1495	3.18
	D7			7.56	4.54	110	510	36.2	79.7	24.2	304	72	17.7	7.3	3	0	5.44	1.34	0.55	0.23	0	0.1907	4.2
	D15			6.66	4.68	110	476	38	81.2	23.5	289	43.8	39.6	10.8	5.6	0.2	2.92	2.64	0.72	0.37	0.01	0.1465	3.13
	D29			7.36	5.37	118	284	38.3	71.3	22	308	33.2	59.2	6.5	1.1	0	2.44	4.36	0.48	0.08	0	0.101	1.88
RLD	D-5	2101	F	16.03	6.29	137	456	41.8	66.5	21.8	328	32.2	60.2	5.2	2.3	0.1	5.17	9.65	0.83	0.37	0.01	0.0761	1.21
	D-1			17.14	5.84	127	432	39.3	67.3	21.7	323	31	61.4	5	2.6	0	5.32	10.52	0.86	0.44	0	0.0876	1.5
	D7			17.26	5.01	110	408	35.3	70.5	22	312	24.9	64.3	8.9	1.8	0.1	4.32	11.09	1.53	0.31	0.01	0.2801	5.59
	D15			6.98	4.72	104	290	33.7	71.4	22	309	40.6	52.4	6.3	0.6	0.1	2.83	3.66	0.44	0.04	0.01	0.1685	3.57
	D-5	2102	F	13.2	5.77	134	415	43.8	75.9	23.2	306	19.5	67.7	12.1	0.6	0.1	2.57	8.94	1.6	0.08	0.01	0.0889	1.54
	D-1			12.83	5.72	132	413	43.8	76.6	23.1	301	35.5	51	12.7	0.7	0.1	4.56	6.54	1.63	0.09	0.01	0.0995	1.74
	D7			13.39	4.77	111	358	37	77.6	23.3	300	27.7	55	14.4	2.8	0.1	3.72	7.36	1.93	0.37	0.01	0.2743	5.75
	D15			8.46	4.52	106	435	35.7	79	23.5	297	30.4	53.8	14.1	1.7	0	2.58	4.55	1.19	0.14	0	0.217	4.8
	D-5	2201	M	18.03	5.49	132	323	42.6	77.6	24	310	37.4	55.4	5.8	1.3	0.1	6.76	9.98	1.05	0.23	0.01	0.0769	1.4
	D-1			23.19	5.56	134	322	43.4	78.1	24.1	309	55.6	39.7	4.2	0.5	0	12.89	9.2	0.98	0.11	0.01	0.1774	3.19
	D7			13.96	5.13	123	394	39.3	76.6	24	313	31.3	60	7.8	0.9	0	4.37	8.37	1.09	0.13	0	0.2678	5.22
	D15			10.1	4.73	111	312	37.3	78.9	23.5	298	41.9	49.7	7.9	0.5	0	4.23	5.02	0.8	0.05	0	0.1849	3.91
	D-5	2202	M	12.3	6.26	145	461	45.1	72	23.2	322	39.6	50.7	8.5	1.2	0	4.88	6.23	1.04	0.15	0	0.0495	0.79
	D-1			10.47	5.64	130	436	40.5	71.8	23	321	46.7	45.8	6.7	0.8	0	4.89	4.8	0.7	0.08	0	0.0434	0.77
	D7			12.37	5.39	125	458	38.9	72.2	23.2	321	41.4	47.9	10	0.5	0.2	5.12	5.93	1.24	0.06	0.02	0.1768	3.28
	D15			10.26	5.25	122	474	38.9	74.1	23.2	314	47.2	43.5	8.6	0.7	0	4.85	4.46	0.88	0.07	0	0.1223	2.33
LD	D-5	3101	F	9.54	6.05	136	418	44.4	73.4	22.5	306	35.3	55	8.5	1.2	0	3.37	5.25	0.81	0.11	0	0.0962	1.59
	D-1			9.26	5.92	134	416	43.9	74.2	22.6	305	39.8	50.8	8.3	1.1	0	3.69	4.7	0.77	0.1	0	0.0912	1.54
	D7			10.82	5.23	117	530	39.5	75.5	22.4	296	31.8	46	20.1	2.1	0	3.44	4.98	2.17	0.23	0	0.273	5.22
	D15			12.02	4.65	99	563	34.6	74.4	21.3	286	55.3	35.3	8.5	0.9	0	6.65	4.24	1.02	0.11	0	0.2399	5.16
	D-5	3102	F	10.25	6.13	133	367	40.7	66.4	21.7	327	11.6	75.3	9.2	3.8	0.1	1.19	7.72	0.94	0.39	0.01	0.0392	0.64
	D-1			9.4	5.93	127	454	39.2	66.1	21.4	324	23.1	67.6	6.8	2.4	0.1	2.17	6.35	0.64	0.23	0.01	0.0457	0.77
	D7			11.38	5.03	108	498	33.7	67	21.5	320	29.9	50.4	15.4	4.3	0	3.4	5.74	1.75	0.49	0	0.1418	2.82
	D15			8.67	4.76	100	514	32.1	67.4	21	312	18.6	69	9.8	2.5	0.1	1.61	5.98	0.85	0.22	0.01	0.1671	3.51
	D-5	3103	F	10.81	5.51	122	295	38.4	69.7	22.1	318	40.6	50.4	5.7	3.2	0.1	4.47	5.55	0.63	0.35	0.01	0.0463	0.84
	D-1			9.23	5.06	113	235	35.6	70.4	22.3	317	38.5	52.1	5.7	3.6	0.1	3.55	4.81	0.53	0.33	0.01	0.0592	1.17
	D7			10.8	4.27	94	178	31.4	73.5	22	299	28	63.1	7.5	1.4	0	3.03	6.81	0.81	0.15	0	0.3348	7.84
	D15			7.18	4.18	90	245	31.4	75.1	21.5	287	32.2	59.2	7.1	1.5	0	2.31	4.25	0.51	0.11	0	0.2512	6.01
	D29			7.66	5.27	125	241	41.3	78.4	23.7	303	61.8	18.7	13.7	5.7	0.1	4.73	1.43	1.05	0.44	0.01	0.0943	1.79
	D-5	3201	M	15.22	4.97	124	346	37.5	75.5	24.9	331	41.9	50.7	5	2.4	0	6.38	7.72	0.76	0.36	0	0.1163	2.34
	D-1			13.73	4.9	122	387	36.9	75.3	24.9	331	53.5	39.7	5.3	1.5	0	7.34	5.45	0.73	0.21	0	0.1039	2.12
	D7			13.88	4.56	113	404	34.4	75.4	24.8	328	49.4	39.8	9.1	1.7	0	6.85	5.52	1.27	0.24	0	0.2244	4.92
	D15			13.85	4.45	110	373	34	76.4	24.7	324	64.3	29.4	5.2	1.1	0	8.91	4.07	0.72	0.15	0	0.1776	3.99
	D-5	3202	M	9.48	5.15	125	327	40.1	77.9	24.3	312	46.9	38.4	10.4	4.3	0	4.44	3.64	0.99	0.41	0	0.0422	0.82
	D-1			8.25	4.75	116	333	36.5	76.8	24.4	318	68.5	23.6	5.9	1.9	0.1	5.64	1.95	0.49	0.16	0.01	0.0584	1.23
	D7			9.36	4.57	112	402	36.2	79.2	24.5	309	58.7	28.5	9.5	3.2	0.1	5.49	2.67	0.89	0.3	0.01	0.1531	3.35
	D15			9.26	4.58	111	427	36.1	78.8	24.2	307	54.5	29.4	12.3	3.7	0.1	5.05	2.72	1.14	0.34	0.01	0.1108	2.42
	D-5	3203	M	19.9	5.44	129	476	41.6	76.5	23.7	310	20.8	68.7	6.5	3.9	0.1	4.14	13.68	1.29	0.78	0.01	0.1034	1.9
	D-1			10.29	5.13	121	408	39.1	76.2	23.6	309	56.9	34	8	1	0.1	5.86	3.5	0.82	0.1	0.01	0.079	1.54
	D7			7.64	4.41	105	464	35.2	79.8	23.8	298	46.2	36.8	15.7	1.3	0	3.53	2.81	1.2	0.1	0	0.385	8.73
	D15			6.64	4.71	109	577	37.6	79.8	23.1	290	59.1	30.7	9.3	0.9	0	3.92	2.04	0.62	0.06	0	0.2449	5.2
	D29			8.49	5.26	122	482	41	77.9	23.2	298	33.3	39	24.9	2.8	0	2.83	3.31	2.11	0.24	0	0.051	0.97

### Sheet: S7-4
	Table S7-4 Effect of serum biochemical parameters for monkeys exposed to phage SE_SZW1 for 14 days and following 14 days of recovery
Group	Time	Label	Sex	ALT	AST	TP	ALB	TBIL	ALP	GGT	GLU	Urea	Crea	TC	TG	CK	K	Na	CL	GLOB	A/G
				U/L	U/L	g/L	g/L	umol/L	U/L	U/L	mmol/L	mmol/L	umol/L	mmol/L	mmol/L	U/L	mmol/L	mmol/L	mmol/L	g/L
Control	D-5	1101	F	36.8	30.3	72.04	41	2.62	93.7	46.4	4.42	3.91	55.5	2.97	0.42	105.8	4.33	147	109	31	1.32
	D-1			39.5	34.6	70.58	41.4	2.85	80	41.8	3.77	5.03	55.5	2.76	0.3	82	4.45	147	110	29.2	1.42
	D7			32.5	33.3	69.3	39.9	1.8	84.3	41.9	3.54	4.45	56.4	2.95	0.3	98.5	4.72	145	106	29.4	1.36
	D15			36.3	36.5	69.22	40.7	2.24	143.9	41.6	3.73	4.49	52.3	2.72	0.27	151.4	4.33	145	106	28.5	1.43
	D29			37.7	31.3	70.67	39.5	2.01	139.4	41	4.31	5.08	51.3	2.68	0.29	114.9	4.58	145	105	31.2	1.27
	D-5	1201	M	31.9	27.1	69.29	43.8	2.73	143.3	78.6	5.41	3.78	69	2.48	0.17	124.7	4.68	150	110	25.5	1.72
	D-1			34.1	25.8	69.35	44.3	3.99	113.3	75.1	3.54	3.99	74.2	2.01	0.17	99.6	4.71	152	113	25	1.77
	D7			38.8	35.6	66.3	41.1	2.78	116	67.1	4.27	3.78	71.4	2.13	0.19	136.5	4.42	147	105	25.2	1.63
	D15			47.1	51.6	69.2	41.5	2.35	220.8	66.8	3.95	4.39	66.6	2.44	0.32	299	4.71	147	105	27.7	1.5
	D29			52.7	29.9	66.87	38.1	2.47	95.4	28.9	5.82	4.77	57.6	4.06	0.56	203.1	4.46	147	107	28.8	1.32
RLD	D-5	2101	F	27.8	33.5	70.59	40.4	2.21	95.6	32.4	4.53	3.3	57	3.59	0.45	156	4.77	148	108	30.2	1.34
	D-1			30.5	34.4	72.91	42.2	2.29	86.1	35.8	3.51	3.59	60.7	3.58	0.38	141	4.63	150	111	30.7	1.37
	D7			23.9	27.9	69.78	39.3	1.89	81.5	33.8	4.44	4.42	64.4	3.5	0.49	106.5	4.53	148	104	30.5	1.29
	D15			36.6	39.3	70.48	37.9	2.8	124.4	33.2	3.7	3.56	66.1	3	0.49	170.3	4.14	148	108	32.6	1.16
	D-5	2102	F	27.8	33.5	70.59	40.4	2.21	95.6	32.4	4.53	3.3	57	3.59	0.45	156	4.77	148	108	30.2	1.34
	D-1			30.5	34.4	72.91	42.2	2.29	86.1	35.8	3.51	3.59	60.7	3.58	0.38	141	4.63	150	111	30.7	1.37
	D7			23.9	27.9	69.78	39.3	1.89	81.5	33.8	4.44	4.42	64.4	3.5	0.49	106.5	4.53	148	104	30.5	1.29
	D15			36.6	39.3	70.48	37.9	2.8	124.4	33.2	3.7	3.56	66.1	3	0.49	170.3	4.14	148	108	32.6	1.16
	D-5	2201	M	38.2	34.8	67.84	39.4	2.47	147.4	55.2	5.89	6.42	102.8	2.1	0.4	146.9	4.8	150	106	28.4	1.39
	D-1			45.7	51.7	73.11	42	4	142.8	54.1	3.96	6.15	115.2	1.97	0.51	262.6	5.59	154	110	31.1	1.35
	D7			38.6	34.2	69.43	40.3	3.12	150.2	49.7	3.84	5.36	108.7	1.72	0.36	139.3	4.63	147	103	29.1	1.38
	D15			37	53.5	63.7	38.1	2.97	220.8	46.1	4.46	6.71	101	1.74	0.4	240.1	4.64	147	104	25.6	1.49
	D-5	2202	M	25.6	31.1	68.55	44.5	2.46	161.6	85.6	3.78	5.55	103.4	2.05	0.58	207.5	4.79	149	109	24	1.85
	D-1			28.3	33.7	72.6	46.6	2.69	162.2	84.3	4.08	5.29	99.9	2.28	0.38	103.1	4.52	149	107	26	1.79
	D7			19.6	29.4	68.5	42.4	1.64	170.1	79.1	3.85	4.02	96.1	1.93	0.39	89.9	4.82	146	105	26.1	1.62
	D15			32.5	50.1	71.93	44.6	1.42	252.2	84.2	5	5.35	98.3	2.11	0.58	346.9	4.84	148	106	27.3	1.63
	Table S7-4 Effect of serum biochemical parameters for monkeys exposed to phage SE_SZW1 for 14 days and following 14 days of recovery
LD	D-5	3101	F	49.5	23	66.03	41.7	3.82	121.9	58.1	5.27	3.17	59	3.8	0.48	178.4	5.39	154	110	24.3	1.71
	D-1			69.3	35.7	67.6	42.8	4.09	115.1	53.3	4.2	3.84	63.2	3.55	0.38	171.9	6.35	154	113	24.8	1.73
	D7			48	28.8	65.55	39.7	2.84	147.6	45.5	4.53	4.65	70.9	3.36	0.47	125.6	5.57	156	107	25.8	1.54
	D15			46.4	42.2	62.44	38.7	3.04	257.7	44.4	5.39	3.34	63.2	2.97	0.44	205	5.01	151	108	23.7	1.63
	D-5	3102	F	51.5	24.9	66.9	39.8	4.44	118.6	26.5	4.79	2.41	48.1	4.4	0.47	171.8	4.83	150	112	27.1	1.47
	D-1			38.8	21.7	70.88	41.9	6.12	108.4	26.8	3.95	2.16	49.6	4.18	0.35	195.4	4.74	150	113	29	1.45
	D7			47	21.3	65.83	39.6	3.43	114.3	25.7	3.95	2.7	52.9	3.24	0.38	103.9	4.79	148	107	26.2	1.51
	D15			53.9	25.5	67.97	40.8	3.97	187	24.6	4.4	3.96	52.7	3.46	0.39	165	4.65	148	105	27.2	1.5
	D-5	3103	F	32.4	22.6	69.76	42.3	3.19	83.9	34.9	3.79	4.61	53.9	4.13	0.38	112.6	4.62	149	110	27.5	1.54
	D-1			31.1	27.7	68.16	39.6	1.76	72.6	30.7	3.36	6.48	56.1	3.51	0.54	148.1	4.85	151	115	28.6	1.39
	D7			31.8	28.5	61.13	34.8	1.5	96.4	30.2	4.45	5.78	60.3	3.22	0.87	150	4.67	147	109	26.3	1.32
	D15			38.2	30.3	59.92	34.5	2.1	127.4	25.6	4.4	4.23	59.3	2.94	0.6	199.4	4.79	147	107	25.4	1.36
	D29			42.8	38.7	74.42	39.1	6.49	323.7	72.2	4.87	5.65	90.6	2.25	0.56	293.5	4.29	146	101	35.3	1.11
	D-5	3201	M	34.4	27.3	74.39	43.5	2.38	259.4	100.7	6.73	4.53	68.2	3.2	0.3	114.6	4.54	148	107	30.9	1.41
	D-1			34.1	24.9	76.41	44.2	2.75	214.3	94	4.28	3.78	70.3	3.15	0.28	98.8	4.57	149	108	32.2	1.37
	D7			43.3	41.1	73.86	42	2.92	234.5	80.1	5.64	5.33	79.4	2.72	0.39	281.2	4.46	146	103	31.9	1.32
	D15			75.9	41.4	74.85	42.2	3.45	422.8	91.2	4.84	3.84	71.9	2.88	0.4	195.7	4.58	145	104	32.6	1.29
	D-5	3202	M	30	31.6	73	44	1.9	325.2	61	6.2	6.68	74.1	3.33	0.78	167.3	4.88	152	108	29	1.52
	D-1			38.8	37.4	73.44	43.9	2.13	319.3	60.2	3.89	5.27	79.3	3.42	0.55	263.6	4.67	150	110	29.5	1.49
	D7			40.9	38.9	70.72	40.3	1.58	434.2	56.8	4.34	6.18	84.1	2.87	0.52	169.5	4.94	149	104	30.4	1.32
	D15			39	39.9	70	40.3	2.13	654.4	51.3	5.3	7.23	82.8	2.41	0.62	225.1	4.44	147	105	29.7	1.36
	D-5	3203	M	32.4	26.1	70.57	43.3	1.46	355.9	83.1	5.77	5.92	103.9	2.6	0.43	103.6	5.1	158	112	27.3	1.59
	D-1			37.2	35.3	71.65	43.5	1.41	297.6	75.3	7.15	6.98	117.4	2.36	0.32	183.7	4.89	158	110	28.2	1.55
	D7			53.9	34.6	70.63	39.9	3.22	397.8	63.2	4.8	6.94	109.2	2.15	0.39	171.3	4.7	153	104	30.7	1.3
	D15			56.5	55.7	68.63	38.8	2.37	578	61.6	6.46	6.39	109.5	1.9	0.49	371.6	5.58	151	107	29.8	1.3
	D29			33.1	31.2	73.46	40.7	1.93	429.4	63.7	7.71	7.51	104.3	2.25	0.47	174.4	5.38	155	106	32.8	1.24

### Sheet: S7-5
	Table S7-5 Effect of blood coagulation parameters for monkeys exposed to phage SE_SZW1 for 14 days and following 14 days of recovery
	Group	Time	Label	Sex	PT (s)	APTT (s)		Group	Time	Label	Sex	PT (s)	APTT (s)
	Control	D-5	1101	F	9.6	16.8		LD	D-5	3101	F	8.8	15.5
		D-1			9.2	16.2			D-1			8.8	15.3
		D7			9.1	16.2			D7			8.5	14.1
		D15			8.9	17.3			D15			8.7	15.3
		D29			9.4	16.9			D-5	3102	F	9.6	17.6
		D-5	1201	M	10.7	17.9			D-1			9.1	16.5
		D-1			10.9	17.4			D7			9.2	15.3
		D7			10.7	17.9			D15			9	16.7
		D15			10.4	19.1			D-5	3103	F	8.9	17.6
		D29			9.1	16.2			D-1			8.8	15.2
									D7			8.9	15.3
	RLD	D-5	2101	F	9.3	15.3			D15			8.8	15.1
		D-1			8.8	14			D29			12.7	22.6
		D7			8.8	16			D-5	3201	M	9.8	13.4
		D15			9.5	17.9			D-1			9.6	13.6
		D-5	2102	F	9.3	15.3			D7			9.4	14.1
		D-1			8.8	14			D15			9.9	14.1
		D7			8.8	16			D-5	3202	M	8.8	13.6
		D15			9.5	17.9			D-1			9.1	14.1
		D-5	2201	M	9.4	13.9			D7			9.2	14.1
		D-1			9.6	14.7			D15			9.3	14.8
		D7			9.4	14.1			D-5	3203	M	8.8	16.6
		D15			9.6	14.7			D-1			9.1	17.3
		D-5	2202	M	9.9	13.7			D7			8.9	15.3
		D-1			9.9	14.7			D15			9.2	16.2
		D7			9.9	13.3			D29			9.1	17.5
		D15			9.6	14.1

### Sheet: S7-6
	Table S7-6 Effect of food consumption for monkeys exposed to phage SE_SZW1 during the experiment
			Time
Group	Label	Sex	D1	D2	D3	D4	D5	D6	D7	D8	D9	D10	D11	D12	D13
Control	1101	F	25	50	25	75	50	>75	100	75	100	100	100	>75	25
	1201	M	50	75	100	100	100	100	100	100	100	100	100	100	0
RLD	2101	F	100	100	100	100	100	100	100	100	100	100	75	100	50
	2102	F	25	25	100	25	100	100	100	100	100	>75	75	100	100
	2201	M	25	25	100	100	100	100	100	100	100	100	100	100	100
	2202	M	25	25	100	100	100	100	100	100	100	100	100	100	100
LD	3101	F	100	100	25	50	50	>75	25	75	100	100	50	>75	0
	3102	F	>75	100	25	25	25	50	50	50	>75	75	100	25	0
	3103	F	100	100	100	>75	25	100	100	100	100	100	100	100	0
	3201	M	50	75	25	100	100	100	75	100	100	100	100	100	0
	3202	M	100	100	100	>75	100	100	100	100	100	100	>75	100	100
	3203	M	75	>75	100	100	100	100	75	100	100	100	100	100	75
Group	Label	Sex	D14	D15	D16	D17	D18	D19	D20	D21	D22	D23	D24	D25	D26	D27
Control	1101	F	25	50	100	100	50	>75	>75	50	75	100	100	>75	0	100
	1201	M	100	>75	100	100	100	100	100	100	100	100	100	100	50	100
RLD	2101	F	100	/	/	/	/	/	/	/	/	/	/	/	/	/
	2102	F	100	/	/	/	/	/	/	/	/	/	/	/	/	/
	2201	M	100	/	/	/	/	/	/	/	/	/	/	/	/	/
	2202	M	100	/	/	/	/	/	/	/	/	/	/	/	/	/
LD	3101	F	25	/	/	/	/	/	/	/	/	/	/	/	/	/
	3102	F	100	/	/	/	/	/	/	/	/	/	/	/	/	/
	3103	F	25	100	100	100	50	50	50	>75	>75	100	100	50	0	50
	3201	M	50	/	/	/	/	/	/	/	/	/	/	/	/	/
	3202	M	100	/	/	/	/	/	/	/	/	/	/	/	/	/
	3203	M	25	100	100	100	100	100	100	100	100	100	100	100	25	75
	Note：/ animal necropsy at D15

### Sheet: S7-7
		Table S7-7 Effect of phage SE_SZW1 administration for monkeys on heart rate and blood pressure
Group	Time	Label	Sex	HR (bpm)	RR (ms)	PR (ms)	QRS (ms)	QT (ms)	QTcB (ms)	SP (mmHg)	DP (mmHg)	mean P (mmHg)
Control	Adaptive phase	1101	F	200	300	81	36	188	343	73	49	63
	D13			217	276	80	33	168	320	88	55	73
	D26			207	289	75	33	191	356	95	66	82
	Adaptive phase	1201	M	171	350	75	35	200	339	57	38	48
	D13			159	377	79	35	218	355	52	31	42
	D26			151	397	81	36	232	369	56	31	44
RLD	Adaptive phase	2101	F	205	292	63	34	189	349	97	63	82
	D13			201	298	77	32	205	376	64	44	55
	Adaptive phase	2102	F	199	301	74	33	198	360	94	62	80
	D13			202	298	69	35	187	343	79	49	66
	Adaptive phase	2201	M	168	357	107	34	223	374	65	39	53
	D13			174	344	95	33	219	373	69	46	56
	Adaptive phase	2202	M	160	376	90	36	233	381	83	52	68
	D13			185	324	86	44	224	393	87	54	72
LD	Adaptive phase	3101	F	206	291	67	32	204	378	72	47	62
	D13			198	303	73	33	223	406	66	37	53
	Adaptive phase	3102	F	205	293	59	34	181	335	63	43	53
	D13			197	304	60	34	204	370	64	45	55
	Adaptive phase	3103	F	197	304	70	36	196	354	90	63	78
	D13			196	306	80	34	198	358	63	41	52
	D26			188	319	81	37	197	349	60	35	48
	Adaptive phase	3201	M	189	317	68	38	198	352	94	61	79
	D13			175	342	83	34	205	350	71	45	59
	Adaptive phase	3202	M	191	315	66	36	163	290	92	57	76
	D13			180	333	73	37	208	361	70	43	59
	Adaptive phase	3203	M	202	296	64	39	193	355	99	66	85
	D13			170	352	71	37	230	387	74	56	67
	D26			193	311	72	34	197	353	86	59	74

### Sheet: S7-8
			Table S7-8 Effect of phage SE_SZW1 administration for monkeys on rectal temperature
	Group	Label	Sex	Time
				D-5	D-1	D1a	D2b	D4a	D5b	D7a	D8b	D14a	D15	D20	D26
	Control	1101	F	38.4	38.1	38.4	39.3	38	38.3	37.9	38.2	37.5	37.7	38.1	38.2
		1201	M	37.9	38.8	38.6	38.4	37.5	38.3	37.8	38	38	38.1	37.7	38.1
	RLD	2101	F	38.3	38.5	38	38.6	37.8	38.2	36.8	37.4	37.6	38.2	/	/
		2102	F	38.4	38.2	38.7	38.8	38.2	38.9	38.3	38.7	38.4	38.4	/	/
		2201	M	37.4	38.9	39.9	39.2	38.9	38.8	39.2	38.5	38.3	39.2	/	/
		2202	M	37	38.4	39	38.8	38.9	38.6	38.2	38.2	37.8	38.6	/	/
	LD	3101	F	38.1	37.7	38.8	37.6	37.9	37.9	37.9	37.7	37.9	38.2	/	/
		3102	F	37.6	38.6	38.1	38.2	37.5	37.9	37.7	37.7	36.9	38.2	/	/
		3103	F	37.9	38.2	38.8	38.3	38.2	38.3	38.5	38.3	38.5	38.9	38.5	38.4
		3201	M	38.1	38.7	38.2	38	37.8	38.1	37.4	37.8	37.3	38.4	/	/
		3202	M	37.3	37.9	38.3	38	37.5	38.1	38.3	38.1	37.9	38.7	/	/
		3203	M	38	38	39.4	38.8	38.3	39.1	38.6	38.2	38.4	39.4	38.6	39.4
	Note：a measured 2h after phage administration, b measured before phage administration; / animal necropsy at D15; unit: ℃
